# Genomic characterization of *Vibrio parahaemolyticus* from Pacific white shrimp and rearing water in Malaysia reveals novel sequence types and structural variation in genomic regions containing the *Photorhabdus* insect-related (Pir) toxin-like genes

**DOI:** 10.1101/714626

**Authors:** Chrystine Zou Yi Yan, Christopher M. Austin, Qasim Ayub, Sadequr Rahman, Han Ming Gan

**Author notes:** Corresponding author Name: Han Ming Gan.

## Abstract

The Malaysian and global shrimp aquaculture production has been significantly impacted by acute hepatopancreatic necrosis disease (AHPND) typically caused by *Vibrio parahaemolyticus* harboring the pVA plasmid containing the *pirA*^*Vp*^and *pirB*^*Vp*^genes which code for *Photorhabdus* insect-related (Pir) toxin. The limited genomic resource for *V. parahaemolyticus* strains from Malaysian aquaculture farms precludes an in-depth understanding of their diversity and evolutionary relationships. In this study, we isolated shrimp-associated and environmental (rearing water) *V. parahaemolyticus* from three aquaculture farms located in Northern and Central Malaysia followed by whole-genome sequencing of 40 randomly selected isolates on the Illumina MiSeq. Phylogenomic analysis and multilocus sequence typing (MLST) reveal distinct lineages of *V. parahaemolyticus* that harbor the *pirAB*^*Vp*^genes. The recovery of pVA plasmid backbone devoid of *pirA*^*Vp*^ or *pirAB*^*Vp*^ in some *V. parahaemolyticus* isolates suggests that the toxin genes are prone to deletion. The new insight gained from phylogenomic analysis of Asian *V. parahaemolyticus*, in addition to the observed genomic instability of pVa plasmid, will have implications for improvements in aquaculture practices to diagnose, treat or limit the impacts of this disease.
