## Supplementary Table 1 for "Genomic characterization of *Vibrio parahaemolyticus* from Pacific white shrimp and rearing water in Malaysia reveals novel sequence types and structural variation in genomic regions containing the *Photorhabdus* insect-related (Pir) toxin-like genes"

### Sheet: all-for-table
Supplementary table 1: Summary of strains used in this study with accession number, origin, genome statistics, MLST profiles, and presence of pirA and pirB.
				Genome assembly statistics				MLST profile
No.	Strain	Accession no.	Origin	%GC	Genome size	N50	#contigs	dnaE	dtdS	gyrB	pntA	pyrC	recA	tnaA	ST	pirA	pirB	Isolation source	Note
1	229	MRBW01	China	44.04	4743464	196569	46	31	74	106	-	212	135	-	ND	-	-	fish
2	271	MRBX01	China	45.34	4883222	37510	250	118	76	253	50	184	72	54	490	-	-	fish
3	100135	MORW01	China	45.26	5034037	478263	33	11	48	48	26	48	3	26	189	-	-	Human Faeces
4	100136	MORX01	China	45.29	5057222	602694	25	11	48	48	26	48	107	26	N01	-	-	Human Faeces
5	100138	MORY01	China	45.28	5091089	288996	44	3	4	4	29	4	19	22	3	-	-	Human Faeces
6	100139	MORM01	China	45.25	5034473	604186	59	11	48	48	26	48	107	26	N01	-	-	Human Faeces
7	100142	MORZ01	China	45.25	5045134	547540	33	11	48	48	26	48	107	26	N01	-	-	Human Faeces
8	100143	MOSA01	China	45.29	5067573	652725	40	11	48	48	26	48	107	26	N01	-	-	Human Faeces
9	100144	MOSB01	China	45.23	5056370	495576	57	11	48	48	26	48	107	26	N01	-	-	Human Faeces
10	100145	MOSC01	China	45.29	5079265	490820	46	3	4	4	29	4	19	22	3	-	-	Human Faeces
11	100146	MOSD01	China	45.26	5054958	630435	58	11	48	48	26	48	107	26	N01	-	-	Human Faeces
12	100147	MOSE01	China	45.27	5076665	569591	48	11	48	48	26	48	3	26	189	-	-	Human Faeces
13	100148	MOSF01	China	45.26	5053631	571338	43	11	48	48	26	48	107	26	N01	-	-	Human Faeces
14	100149	MORO01	China	45.25	5042856	803378	61	11	48	48	26	48	107	26	N01	-	-	Human Faeces
15	100150	MORN01	China	45.28	5095577	449421	51	3	4	4	29	4	19	22	3	-	-	Human Faeces
16	100151	MORP01	China	45.28	5160803	401400	40	3	4	4	29	4	19	22	3	-	-	Human Faeces
17	100152	MORQ01	China	45.28	5164649	503358	65	3	4	4	29	4	19	22	3	-	-	Human Faeces
18	100153	MORR01	China	45.28	5090068	267664	47	3	4	4	29	4	19	22	3	-	-	Human Faeces
19	100154	MORS01	China	45.25	5133286	603320	43	11	48	48	26	48	3	26	189	-	-	Human Faeces
20	100156	MORU01	China	45.29	5078845	605610	57	11	48	48	26	48	107	26	N01	-	-	Human Faeces
21	100157	MORV01	China	45.26	5054757	842035	47	11	48	48	26	48	107	26	N01	-	-	Human Faeces
22	100158	MORT01	China	45.24	5037348	1084024	49	11	48	48	26	48	107	26	N01	-	-	Human Faeces
23	12-009A/1335x	MYFF01	Vietnam	45.2	5342458	30833	514	297	13	124	4	101	89	73	1166	-	-		poor genome quality
24	12-297/B	MYFG01	Vietnam	45.3	5375251	36334	514	297	13	124	4	101	89	73	1166	+	+	shrimp stomach
25	13-028/A2 1	JOKT01	Vietnam	45.38	4943329	143936	213	284	191	343	23	326	293	132	1112	-	-	shrimp stomach
26	13-028/A2 2 x	MWVH01	Vietnam	45.38	4926656	29133	404	284	191	343	23	326	293	132	1112	-	-	shrimp stomach	poor genome quality, duplicate of JOKT01
27	13-028/A3	JOKE01	Vietnam	45.29	5388844	102971	290	297	13	124	4	101	89	204* (292/423)	ND	+	+	shrimp stomach
28	1682 x	CP019059-60	Norway	45.74	4708005	3013583	2	350	375	476	28	190	349	24	1682	-	-		not Asian origin
29	16-B3PA-006	PETB01	Vietnam	45.65	5184396	83566	190	3	268	230	2	245	61	2	864	-	-	shrimp
30	20130629002S01	CP020034-37	China	45.33	5404824	3394092	4	297	13	124	4	101	89	73	1166	+	+	Litopenaeus vannamei	complete genome
31	ATCC17802	MQUE01	Japan	45.25	5067729	366570	51	5	13	52	17	25	27	10	1	-	-	Human Faeces	scaffolds
32	ATCC17802 x	LATW01	Japan	45.33	5152433	3286784	2	5	13	52	17	25	27	10	1	-	-	Human Faeces	complete genome
33	ATCC17802 x	-	Japan	45.25	5071046	309969	64	5	13	52* (604/592)	17	25	27	10	ND	-	-	Human Faeces	contigs
34	BB22OP	CP003972-73	Bangladesh	45.36	5103524	3297305	2	11	48	48	26	48	43	26	88	-	-	Human Faeces
35	CHN25	CP010883-87	China	45.23	5443401	3416467	5	169	73	104	26	46	151	94	395	-	-	shrimp
36	EKP-026	JABV01	Bangladesh	45.19	5112734	289829	103	3	4	4	29	4	19	22	3	-	-	pond water
37	EKP-028	JACH01	Bangladesh	44.39	5201558	443052	100	3	4	4	29	4	19	22	3	-	-	pond water
38	FDAARGOS_191	CP020427-28	India	45.39	5173060	3295558	2	3	4	4	29	4	19	22	3	-	-	Human Faeces
39	FORC_004	CP009847-49	Korea	45.48	5171661	3348850	3	111	34	320	20	21	22	24	1628	-	-	aquarium water
40	FORC_006	CP009765-66	Korea	45.37	5094100	3376731	2	31	402	106	37	212	135	54	1630	-	-	cutting board
41	FORC_008	CP009982-83	Korea	45.42	5038168	3266132	2	49	50	209	112	37	249	23	984	-	-	flounder
42	FORC_014	CP011406-08	Korea	45.32	5289960	3241330	3	225	201	104	50	250	226	17	1629	-	-	toothfish
43	FORC_018	CP013826-27	Korea	45.43	5045560	3273522	2	49	50	209	112	37	249	23	984	-	-	seabass
44	FORC_022	CP013248-50	Korea	45.25	5339691	3358191	3	109	121	136	83	107	114	83	233	-	-	crab
45	FORC_023	CP012950-51	Korea	45.44	5015214	3253462	2	67	70	442* (591/592)	47	10* (492/493)	31	17	N02	-	-	Human Faeces
46	GIMxtf283-2012.12	MSEB01	China	45.21	5234202	439580	85	35	116	138	80	3	276* (634/729)	57	ND	-	-	shrimp
47	GIMxtf381-2013.06	MSEE01	China	45.27	5289487	405631	141	83	117	188	26	3	44	1	N03	-	-	fish
48	GIMxtf40-2013.07	MRWI01	China	45.27	5216667	549560	73	9	185	213	2	46	165	1	396	-	-	cold noodles
49	GIMxtf41-2013.07	MRWJ01	China	45.27	5217436	484037	81	9	185	213	2	46	165	1	396	-	-	deli meat
50	GIMxtfL61-2011.05	MSEF01	China	45.33	5201717	426047	89	3	4	4	29	4	19	22	3	-	-	Human Faeces
51	GIMxtfL65-2011.05	MSEG01	China	45.33	5200411	426017	85	3	4	4	29	4	19	22	3	-	-	Human Faeces
52	GIMxtfL71-2011.05	MSEH01	China	45.25	5107020	636384	46	28	88	4	63	69	82	1	8	-	-	shrimp
53	GIMxtfL83-2011.05	MUXG01	China	45.29	5264015	414853	103	31	91	131	19	221	135	26	N04	-	-	Human Faeces
54	GIMxtfL88-2011.05	MSFW01	China	45.23	5083654	1367986	67	202	242	279	4	54	208	57	N05	-	-	Human Faeces
55	Gxw_7004	LPZS01	China	45.29	5158042	323009	65	3	4	4	29	4	19	22	3	-	-	Human Faeces
56	Gxw_9143	LPZT01	China	45.09	5139256	603826	57	11	48	48	26	48	107	26	N01	-	-	Human Faeces
57	IDH02189/EKP026	JAHD01	India	45.21	5100814	395465	102	3	4	4	29	4	19	22	3	-	-	Human Faeces
58	IDH02640	JAIH01	India	44.97	5222577	501700	97	3	4	4	29	4	19	22	3	-	-	Human Faeces
59	K23	LQGU01	India	45.34	5090551	410730	74	3	348	147	47	177	15	13	1052	-	-	seafood
60	KS17.S5-1	PJJY01	Malaysia: Selangor	45.21	5304178	405134	77	5	74	84* (590/592)	63	159	115	84	392	+	+	Litopenaeus vannamei
61	L70	MRBV01	China	45.27	5107316	152401	92	3	4	4	29	4	19	22	3	-	-	-
62	ML1	RQNU01	Malaysia: Negeri Sembilan	45.21	5382334	545476	37	11	150	277	26	5	231	93	2013	-	-	pond water
63	ML2	RQNV01	Malaysia: Negeri Sembilan	45.17	5344580	405399	36	11	150	277	26	5	231	93	2013	+	+	pond water
64	ML3	RQNW01	Malaysia: Negeri Sembilan	45.2	5382258	308335	46	11	150	277	26	5	231	93	2013	+	+	pond water
65	ML4	RQNX01	Malaysia: Negeri Sembilan	45.21	5386944	411668	38	11	150	277	26	5	231	93	2013	+	+	pond water
66	ML5	RQNY01	Malaysia: Negeri Sembilan	45.23	5163008	680062	27	118	117	87	46	111	119	12	390	-	-	pond water
67	ML6	RQNZ01	Malaysia: Negeri Sembilan	45.17	5347123	402519	42	11	150	277	26	5	231	93	2013	+	+	pond water
68	ML7	RQOA01	Malaysia: Negeri Sembilan	45.2	5378134	308335	45	11	150	277	26	5	231	93	2013	+	+	pond water
69	ML8	RQOB01	Malaysia: Negeri Sembilan	45.2	5377614	309464	50	11	150	277	26	5	231	93	2013	+	+	pond water
70	ML9	RQOC01	Malaysia: Negeri Sembilan	45.17	5345713	308335	46	11	150	277	26	5	231	93	2013	+	+	pond water
71	MVP1	MQMQ01	Malaysia: Negeri Sembilan	45.44	5230330	60033	172	363	442	505	30	303	218	26	1913	+	+	pond water
72	MVP10	POBX01	Malaysia: Negeri Sembilan	45.39	5004679	485472	40	28	252	144	26	415	116	61	1915	-	-	pond water
73	MVP2	MSBY01	Malaysia: Negeri Sembilan	45.35	5275177	129821	89	363	442	505	30	303	218	26	1913	+	+	pond water
74	MVP3	POBZ01	Malaysia: Negeri Sembilan	45.27	5341152	384183	74	373	232	141	18	27	370	26	1914	-	-	pond water
75	MVP4	MSBZ01	Malaysia: Negeri Sembilan	45.37	5270749	94227	122	373	232	141	18	27	370	26	1914	-	-	pond water
76	MVP5	POBY01	Malaysia: Negeri Sembilan	45.26	5305785	229987	112	373	232	141	18	27	370	26	1914	-	-	pond water
77	MVP6	MSCA01	Malaysia: Negeri Sembilan	45.5	5195990	47800	190	363	442	505	30	303	218	26	1913	+	+	pond water
78	MVP9	MSCB01	Malaysia: Negeri Sembilan	45.51	4967664	87871	115	28	252	144	26	415	116	61	1915	-	-	pond water
79	NA1	POBW01	Malaysia: Terrenganu	45.29	5508582	202086	89	27	343	324	50	54	61	44	970	+	+	pond water
80	NA2	RQNT01	Malaysia: Terrenganu	45.28	5505087	202086	81	27	343	324	50	425	61	44	2012	-	+	pond water
81	NA4	POBV01	Malaysia: Terrenganu	45.26	5066938	887465	42	248	410	467	26	10	155	9	1911	-	-	pond water
82	NA6	POBU01	Malaysia: Terrenganu	45.22	5471629	148165	103	273	135	41	26	79	104	212	1912	-	-	pond water
83	NA7	POBT01	Malaysia: Terrenganu	45.26	5054162	387482	60	248	410	467	26	10	155	9	1911	-	-	pond water
84	NA8	POBS01	Malaysia: Terrenganu	45.21	5475522	311576	74	273	135	41	26	79	104	212	1912	-	-	pond water
85	NA9	POBR01	Malaysia: Terrenganu	45.26	5067933	1156426	41	248	410	467	26	10	155	9	1911	-	-	pond water
86	NB07	POBQ01	Malaysia: Terrenganu	45.21	5478813	308724	82	273	135	41	26	79	104	212	1912	-	-	L. vannamei hepatopancreas
87	NB08	POBP01	Malaysia: Terrenganu	45.21	5478290	259462	103	273	135	41	26	79	104	212	1912	-	-	L. vannamei hepatopancreas
88	NB09	POBO01	Malaysia: Terrenganu	45.22	5469020	308483	94	273	135	41	26	79	104	212	1912	-	-	L. vannamei hepatopancreas
89	NB10	POBN01	Malaysia: Terrenganu	45.21	5476550	310637	73	273	135	41	26	79	104	212	1912	-	-	L. vannamei hepatopancreas
90	NB11	POBM01	Malaysia: Terrenganu	45.21	5477344	247474	115	273	135	41	26	79	104	212	1912	-	-	L. vannamei hepatopancreas
91	NB12	POBL01	Malaysia: Terrenganu	45.21	5467471	451962	52	273	135	41	26	79	104	212	1912	-	-	L. vannamei hepatopancreas
92	NB13	POBK01	Malaysia: Terrenganu	45.21	5477816	398758	79	273	135	41	26	79	104	212	1912	-	-	L. vannamei hepatopancreas
93	NBRC12711	BBQD01	Japan	45.28	4991873	381903	39	5	13	52	17	25	27	10	1	-	-	shrimp
94	NCKU CV CHN	JPKU01	China	45.25	5318783	551331	144	55	55	15	18	58	31	46	114	+	+	pond water
95	NCKU TN S02	JPKV01	Thailand	45.2	5410371	520118	97	116	76	149	45	62	72	26	247	-	-	pond sediment
96	NCKU TV 3HP	JPKS01	Thailand	45.2	5543408	266574	100	27	343	324	50	54	61	44	970	+	+	shrimp
97	NCKU TV 5HP	JPKT01	Thailand	45.21	5534040	266695	82	27	343	324	50	54	61	44	970	+	+	shrimp
98	ND11	POBJ01	Malaysia: Terrenganu	45.25	5583062	202086	74	27	343	324	50	54	61	44	970	+	+	L. vannamei hepatopancreas
99	ND12	POBI01	Malaysia: Terrenganu	45.29	5502347	189547	86	27	343	324	50	54	61	44	970	-	-	L. vannamei hepatopancreas
100	ND13	POBH01	Malaysia: Terrenganu	45.29	5510625	189547	96	27	343	324	50	54	61	44	970	+	+	L. vannamei hepatopancreas
101	ND14	POBG01	Malaysia: Terrenganu	45.21	5477710	399294	68	273	135	41	26	79	104	212	1912	-	-	L. vannamei hepatopancreas
102	ND15	POBF01	Malaysia: Terrenganu	45.21	5479136	295691	96	273	135	41	26	79	104	212	1912	-	-	L. vannamei hepatopancreas
103	ND16	POBE01	Malaysia: Terrenganu	45.28	5505608	205901	76	27	343	324	50	54	61	44	970	+	+	L. vannamei hepatopancreas
104	ND17	POBD01	Malaysia: Terrenganu	45.21	5478216	295691	92	273	135	41	26	79	104	212	1912	-	-	L. vannamei hepatopancreas
105	ND18	POBC01	Malaysia: Terrenganu	45.22	5470117	313562	64	273	135	41	26	79	104	212	1912	-	-	L. vannamei hepatopancreas
106	ND19	POBB01	Malaysia: Terrenganu	45.28	5504234	202086	102	27	343	324	50	54	61	44	970	-	+	L. vannamei hepatopancreas
107	ND20	POBA01	Malaysia: Terrenganu	45.21	5474888	201716	88	273	135	41	26	79	104	212	1912	-	-	L. vannamei hepatopancreas
108	ND21	POAZ01	Malaysia: Terrenganu	45.2	5475883	295525	97	273	135	41	26	79	104	212	1912	-	-	L. vannamei hepatopancreas
109	ND22	POAY01	Malaysia: Terrenganu	45.29	5501717	189547	101	27	343	324	50	54	61	44	970	-	-	L. vannamei hepatopancreas
110	ND23	POAX01	Malaysia: Terrenganu	45.21	5468202	247474	71	273	135	41	26	79	104	212	1912	-	-	L. vannamei hepatopancreas
111	ND24	POAW01	Malaysia: Terrenganu	45.29	5509299	180175	107	27	343	324	50	54	61	44	970	+	+	L. vannamei hepatopancreas
112	PB1937	CP022243-46	China	45.34	5580188	3567562	4	19	68	74	48	11	61	26	150	+	+	shrimp	complete genome
113	PCV08-7	AOCL01	Malaysia: Selangor	45.31	5184985	262059	83	69	117	87	46	111	119	12	808	-	-	seafood
114	RIMD2210633	LFUR01	Japan	45.34	5149386	619178	17	3	4	4	29	4	19	22	3	-	-	Human Faeces	scaffolds
115	RIMD2210633 x	-	Japan	45.37	5165770	3288558	2	3	4	4	29	4	19	22	3	-	-	Human Faeces	complete genome
116	SNUVpS-1	AMRZ01	Korea	45.23	5241845	237357	60	44	126	106	28	268	252	193	917	-	-	corb shell
117	ST17.P5-S1	PJOR01	Malaysia: East Peninsula	45.24	5455642	199471	129	27	343	324	50	54	61	44	970	+	+	Litopenaeus vannamei
118	TUMSAT D06 S3	BAVH01	Thailand	45.32	5233673	560774	69	47	19	8	28	46	166	121	413	+	+	shrimp
119	TUMSAT DE1 S1	BAVF01	Thailand	45.25	5280365	314261	127	55	55	15	18	58	31	46	114	+	+	shrimp
120	TUMSAT DE2 S2	BAVG01	Thailand	45.16	5623531	266480	96	27	343	324	50	54	61	44	970	+	+	shrimp
121	TUMSAT H01 S4	BAVI01	Thailand	45.15	5213752	271160	70	232	283	323	160	32	108* (709/729)	36	ND	-	-	shrimp farm
122	TUMSAT H03 S5 x	BAVJ01	Thailand	44.16	5548598	548608	59	-	-	-	-	-	-	-	-	-	-		misidentified species
123	TUMSAT H10 S6	BAVK01	Thailand	45.17	5213844	329189	64	26	69	212	23	5	91	26	977	-	-	shrimp farm
124	V110	AQPJ01	Hong Kong	44.58	5505021	323637	167	215	76	344	48* (431/430)	232	144	26	ND	+	+	shrimp
125	VIP4-0219	AXNQ01	Hong Kong	45.2	5178152	211270	79	28	88	4	63	69	64	26	937	-	-	salmon sashimi
126	VIP4-0395	AXNJ01	Hong Kong	45.26	5120046	232863	86	3	4	4	29	4	19	22	3	-	-	Human Faeces
127	VIP4-0407	AXNM01	Hong Kong	45.28	5096056	235555	91	3	4	4	29	4	19	22	3	-	-	Human Faeces
128	VIP4-0430 x	AXNO01	Hong Kong	45.66	5564125	278915	1009	71	29	257	132	26	183	24	507	-	-		poor genome quality
129	VIP4-0434	AXNN01	Hong Kong	45.29	5061230	375030	75	14	78	30	4	37	141	13	332	-	-	Human Faeces
130	VIP4-0439	AXNK01	Hong Kong	45.26	5137870	188126	90	3	4	4	29	4	19	22	3	-	-	Human Faeces
131	VIP4-0443 x	AXNP01	Hong Kong	45.33	4872707	7238	1156	160	118	82	82	5	15	80	N06	-	-		poor genome quality
132	VIP4-0444	AXNR01	Hong Kong	45.2	5271920	180240	106	337	331	106	2	3	199	20	N07	-	-	big eye fish
133	VIP4-0445 x	AXNL01	Hong Kong	45.28	4966579	9897	908	3* (558/557)	4	4	30* (393/430)	4	19* (728/729)	204* (158/423)	ND	-	-		poor genome quality
134	VIP4-0447	AXNS01	Hong Kong	45.18	5367084	305898	113	9	185	213	2	46	165	1	396	-	-	oyster
135	VP103 x	LBDB01	Malaysia	53.37	4988425	508838	180	-	-	-	-	-	-	-	-	-	-		misidentified species
136	VP133	MSAL01	China	45.31	5463288	280864	220	55	55	15	18	58	31	46	114	+	+	shrimp
137	VP152 x	LCUL01	Malaysia	53.41	4982021	566732	160	-	-	-	-	-	-	-	-	-	-		misidentified species
138	VP230	MSAM01	China	45.32	5043365	508047	73	4	38	13	18	9	11	61	N08	-	-	shrimp
139	VP294	MSAN01	China	45.3	5185184	411289	111	5	13* (457/458)	88	18	37	292* (728/729)	26	N09	-	-	fish
140	VP296	MSAO01	China	45.34	5249666	525237	169	47	46	91	79	45	166	26	1805	-	-	fish
141	VP336	MSAP01	China	45.33	5136177	861660	121	252	278	104	46	273	31	17	N10	-	-	shrimp
142	VP37	MSAQ01	China	45.12	5298937	170860	126	36	67	131	102	5	44	37	1246	-	-	deli meat
143	VP47	MSAR01	China	45.33	5415383	96662	198	5	373	303	152	318	173	23	1251	-	-	shrimp
144	VP49	JEMS01	India	45.28	5047822	68277	137	196* (491/557)	41	84	128	312	193	12	ND	-	-	seafood
145	VPA 67 x	JPIP01	India	45.37	5007772	3582	1940	273* (553/557)	135	157?	26	79	183* (726/729)	212	ND	-	-		poor genome quality
146	XTF19	MRSY01	China	45.24	5134502	421386	91	112	297* (456/458)	104	23	339	307	54	N11	-	-	deli meat
147	XTF22	MRSZ01	China	45.33	5017977	857198	64	302	243* (456/458)	133	18	340	286	37	N12	-	-	deli meat
148	XTF27	MRTA01	China	45.14	5236301	645623	74	5	13	106	2	142	31	106	342	-	-	deli meat
x Omitted genomes in phylogeny analysis due to various reasons as indicated in the note. Scaffolds were preferred over complete genome and contigs to minimize error in the analysis.
* Closest (but not identical) allele hit with values in brackets indicating number of sequences aligned over the length of the allele gene fragment as reported by local BLASTn and MLST 1.8 server and confirmed with pubMLST typing scheme. Detection of pirA was consistent with AP3 PCR results. Note that N indicates novel sequence type while ND indicates allele or sequence type not determined due to…
